# Endocytosis of the damage-associated molecular pattern receptor PEPR1 is BAK1-dependent

**DOI:** 10.1101/2025.03.15.643409

**Authors:** Lucas Alves Neubus Claus, Fausto Andrés Ortiz-Morea, Shao-Li Yang, Shweta Yekondi, Xiangyu Xu, In-Cheol Yeo, Isabelle Vanhoutte, Nemanja Vukašinović, Qian Ma, Ive De Smet, Ping He, Libo Shan, Eugenia Russinova

## Abstract

After cellular damage caused by wounding or pathogens, *Arabidopsis thaliana* endogenous elicitor peptides (Peps) are released into the apoplast, enhancing innate immunity by directly binding to the membrane-localized leucine-rich repeat receptor kinase PEP RECEPTOR1 (PEPR1). Ligand binding induces PEPR1 heterodimerization with the co-receptor BRASSINOSTEROID INSENSITIVE1-ASSOCIATED KINASE1 (BAK1), followed by PEPR1 internalization, both essential for a subset of Pep1-induced responses. However, the role of BAK1 in Pep1-triggered PEPR1 endocytosis remains unclear. Here, we show that the ligand-induced PEPR1 endocytosis depends on its kinase activity and requires BAK1 C-terminal tail phosphorylation, which is equally indispensable for immune signaling and BAK1 internalization. Using a GFP insertional mutagenesis approach, we generated a partially functional GFP-tagged BAK1 to demonstrate that, following Pep1 elicitation, BAK1 and PEPR1 are endocytosed together with similar dynamics. Our findings identify the BAK1 function as a prerequisite for PEPR1 internalization.
