## Supplementary material for "Endocytosis of the damage-associated molecular pattern receptor PEPR1 is BAK1-dependent": SDataset2

### Sheet: Dataset legend
Supplemental Dataset 2 Phosphopeptide analysis of PEPR1 after the in planta kinase assay
Supplemental Dataset 2A. List of the PEPR1 phosphopeptides identified by MS/MS analysis
Supplemental Dataset 2B. List of all phosphopeptides identified by MS/MS analysis
Supplemental Dataset 2C. Protein level of PEPR1 and BAK1
Supplemental Dataset 2D. List of MaxQuant search parameters
Supplemental Dataset 2E. List of PEPR1 in vivo-identified phosphorylation sites using the Plant PTM Viewer

### Sheet: 2A
SDataset 2A. List of PEPR1 phosphopeptides identified by MS/MS analysis
T: Leading proteins	N: Position in construct	N: Position in PEPR1	C: Amino acid	log2 intensity																Student t-test						Charge	Reverse	Potential contaminant	Localization prob	PEP	Score	Delta score	Score for localization	Sequence window	Mass error [ppm]	Number of Phospho (STY)	id	Protein group IDs
				Group 1				Group 2				Group 3				Group 4				Group 1 vs Group 2	Group 1 vs Group 3	Group 1 vs Group 4	Group 2 vs Group 3	Group 2 vs Group 4	Group 3 vs Group 4
				w/o BAK1 water-1	w/o BAK1 water-2	w/o BAK1 water-3	w/o BAK1 water-4	w/o BAK1 Pep1-1	w/o BAK1 Pep1-2	w/o BAK1 Pep1-3	w/o BAK1 Pep1-4	w/ BAK1 water-1	w/ BAK1 water-2	w/ BAK1 water-3	w/ BAK1 water-4	w/ BAK1 Pep1-1	w/ BAK1 Pep1-2	w/ BAK1 Pep1-3	w/ BAK1 Pep1-4
PEPR1-kinasedead-GFP	814	814	S	NA	NA	NA	22.9192	24.6171	24.1096	23.9563	24.7202	22.4928	22.8397	24.7649	23.4228	24.4792	25.5224	24.6846	24.2324	NA	NA	NA	0.146371	0.30964	0.0682381	2			1	3.01693e-18	135.23	114.28	129.05	RPEKDAYVFTQEEGPSLLLNKVLAATDNLNE	0.33721	1	0	28
PEPR1-kinasedead-GFP	861	861	S	NA	NA	NA	NA	NA	NA	NA	NA	NA	NA	NA	NA	NA	NA	NA	NA	NA	NA	NA	NA	NA	NA	2			1	2.49111e-05	112.75	75.728	60.518	LGSGKVYAVERLVFASHIRANQSMMREIDTI	1.4955	1	3	28
PEPR1-kinasedead-GFP	986	986	T	NA	NA	NA	NA	NA	26.8777	NA	NA	NA	NA	NA	NA	27.7405	NA	26.9581	27.5551	NA	NA	NA	NA	NA	NA	2			0.976034	3.67182e-73	171.39	149.08	141.1	GDFGLARLLDDSTVSTATVTGTTGYIAPENA	-0.040256	1	36	28
PEPR1-kinasedead-GFP	1118	1118	S	21.581	22.2051	22.0871	22.6231	23.8982	24.1338	NA	24.6918	21.2732	22.8526	24.2838	NA	23.1277	24.1185	NA	22.9944	0.00160664	0.519786	0.0441838	0.235617	0.134298	0.567646	2			0.847784	0.000987691	68.257	37.367	68.257	AVKLLEDVKHLARSCSSDSVRYPAFLYKVGM	-0.20296	2	4	28
PEPR1-kinasedead-GFP	1121	1121	S	24.3914	23.5158	24.29	24.0488	25.4121	25.1065	NA	26.1374	23.8787	23.7206	25.7755	24.7465	24.4312	25.5989	23.6938	24.8011	0.0185475	0.411035	0.261121	0.131756	0.125337	0.875473	3			0.99479	0.000987691	79.805	68.345	79.805	LLEDVKHLARSCSSDSVRYPAFLYKVGMVSK	1.4917	1;2	5	28

### Sheet: 2B
SDataset 2B. List of all phosphopeptides identified by MS/MS analysis
T: Leading proteins	N: Positions	C: Amino acid	log2 intensity																Charge	Reverse	Potential contaminant	Localization prob	PEP	Score	Delta score	Score for localization	Mass error [ppm]	Sequence window	Number of Phospho (STY)	id	Protein group IDs
			w/o BAK1 water-1	w/o BAK1 water-2	w/o BAK1 water-3	w/o BAK1 water-4	w/o BAK1 Pep1-1	w/o BAK1 Pep1-2	w/o BAK1 Pep1-3	w/o BAK1 Pep1-4	w/ BAK1 water-1	w/ BAK1 water-2	w/ BAK1 water-3	w/ BAK1 water-4	w/ BAK1 Pep1-1	w/ BAK1 Pep1-2	w/ BAK1 Pep1-3	w/ BAK1 Pep1-4
PEPR1-kinasedead-GFP	814	S	24.4792	25.5224	24.6846	24.2324	22.4928	22.8397	24.7649	23.4228	24.6171	24.1096	23.9563	24.7202	NA	NA	NA	22.9192	2			1	3.01693e-18	135.23	114.28	129.05	0.33721	RPEKDAYVFTQEEGPSLLLNKVLAATDNLNE	1	0	28
PEPR1-kinasedead-GFP	982	S	NA	NA	NA	NA	NA	NA	NA	NA	NA	NA	NA	NA	NA	NA	NA	NA	3			0.221392	3.13951e-09	76.421	67.278	76.421	0.31669	EPHIGDFGLARLLDDSTVSTATVTGTTGYIA		1	28
PEPR1-kinasedead-GFP	985	S	NA	28.2314	NA	NA	NA	NA	NA	NA	27.2744	NA	NA	NA	NA	NA	NA	NA	2			0.640466	1.86275e-47	148.75	124.92	148.75	-0.32235	IGDFGLARLLDDSTVSTATVTGTTGYIAPEN	1	2	28
PEPR1-kinasedead-GFP	861	S	NA	NA	NA	NA	NA	NA	NA	NA	NA	NA	NA	NA	NA	NA	NA	NA	2			1	2.49111e-05	112.75	75.728	60.518	1.4955	LGSGKVYAVERLVFASHIRANQSMMREIDTI	1	3	28
PEPR1-kinasedead-GFP	1118	S	23.1277	24.1185	NA	22.9944	21.2732	22.8526	24.2838	NA	23.8982	24.1338	NA	24.6918	21.581	22.2051	22.0871	22.6231	2			0.847784	0.000987691	68.257	37.367	68.257	-0.20296	AVKLLEDVKHLARSCSSDSVRYPAFLYKVGM	2	4	28
PEPR1-kinasedead-GFP	1121	S	24.4312	25.5989	23.6938	24.8011	23.8787	23.7206	25.7755	24.7465	25.4121	25.1065	NA	26.1374	24.3914	23.5158	24.29	24.0488	3			0.99479	0.000987691	79.805	68.345	79.805	1.4917	LLEDVKHLARSCSSDSVRYPAFLYKVGMVSK	1;2	5	28
tr|A0A1S4CVR8|A0A1S4CVR8_TOBAC	2	S	19.8712	19.5929	20.1099	NA	21.8943	NA	24.1544	22.9046	21.8012	21.983	NA	21.9401	21.774	21.896	21.185	NA	2			0.999998	0.0129971	62.408	41.551	62.408	0.40046	______________MSDEEHHFESKADAGAS	1	6	57
tr|A5X6P9|A5X6P9_TOBAC	425	S	NA	NA	NA	NA	NA	NA	NA	NA	NA	NA	NA	NA	NA	NA	NA	NA	2			0.279124	0.0288234	58.699	27.102	49.3	1.1226	GTRQCPGKELGVAEISTFLHYFVTKYKWEEV		7	151
tr|A0A1S3XCA5|A0A1S3XCA5_TOBAC	143	S	21.415	23.5834	26.2405	NA	NA	20.2453	NA	24.1276	26.0237	24.796	20.0115	NA	24.507	24.4065	NA	NA	3			0.499921	0.0239446	45.433	12.208	45.433	-0.16071	KGIKTDWMMHEFRLPSITDSTAPKRFLDKHI	1	8	181
tr|A0A1S3XC98|A0A1S3XC98_TOBAC	308	S	NA	25.5582	23.2703	24.1518	22.487	24.0573	25.9041	24.5015	24.3582	23.0169	NA	24.5577	24.6326	NA	23.9032	NA	2			1	0.00184013	98.943	74.089	98.943	0.40048	GNTTRDGYCRNITILSDKDENIDIGKLTTHV	1	9	183
tr|A0A1S4ALC2|A0A1S4ALC2_TOBAC	96	S	NA	NA	NA	NA	NA	NA	NA	NA	NA	23.558	NA	23.2157	NA	NA	23.9482	NA	3			1	0.0260028	47.187	33.178	45.368	-1.1765	VISWEPRAVVYHNFLSKDECEYLINLGKPHM	2	10	267
tr|A0A1S3Z6G3|A0A1S3Z6G3_TOBAC	30	S	NA	NA	NA	NA	23.6104	NA	NA	NA	NA	NA	25.2286	NA	NA	NA	NA	25.2777	3			0.998503	0.00959838	66.262	36.455	66.262	2.5041	LESHKLLRSVRPIHLSKDSNSLSHSNADDFE	1	11	436
tr|A0A1S3ZXB1|A0A1S3ZXB1_TOBAC	645	S	25.9084	26.4237	26.0189	NA	25.3477	25.2759	NA	NA	25.9781	25.6377	NA	25.9382	26.0499	25.8546	26.3104	26.2773	2			1	0.0204535	49.5	21.412	47.559	-3.2197	HRDSRLRIIHRDLKASNILLDQEMKPKISDF	1	12	514
tr|A0A1S4AL13|A0A1S4AL13_TOBAC	138	S	NA	NA	NA	NA	NA	NA	22.3171	NA	NA	NA	NA	NA	NA	NA	NA	NA	3			0.999912	0.0206836	44.612	28.475	44.612	1.3252	ADAVGKKSLLCVPQESHKRIRRLLSDPFSMN		13	594
tr|A0A1S4ALP2|A0A1S4ALP2_TOBAC	5	S	24.2366	NA	25.1538	NA	23.3176	NA	27.0483	NA	25.2296	24.9073	NA	26.0308	NA	NA	25.2637	NA	2			1	0.0188544	56.011	17.773	40.268	2.2495	___________MKNISILRRSFQRSMFSSAA	1	14	597
tr|A0A1S4AQ23|A0A1S4AQ23_TOBAC	95	S	NA	NA	NA	NA	NA	NA	NA	NA	NA	NA	NA	NA	27.8492	NA	NA	NA	2			0.868353	0.0251381	40.715	8.8722	40.715	1.7749	PINNPMYRSLGMVPHSLVHKTGRDASKTVAR	2	15	606
tr|A0A1S4BGJ7|A0A1S4BGJ7_TOBAC	70	S	NA	NA	NA	NA	NA	NA	NA	NA	NA	NA	NA	NA	NA	NA	NA	NA	2			0.720728	0.00924479	52.725	7.8619	51.445	0.96616	AFRGEHKIGANAIPPSLSTMAKANLMESPDH	1	16	607
tr|A0A1S4ARL7|A0A1S4ARL7_TOBAC	622	S	NA	NA	NA	NA	NA	NA	NA	NA	NA	NA	NA	NA	NA	NA	NA	NA	2			0.493085	0.016068	65.805	41.462	65.805	-0.84228	IVYALSKSIDLFSDVSEEGFSPRQVTAR___		17	609
tr|A0A1S4ARL7|A0A1S4ARL7_TOBAC	627	S	22.5752	24.1099	22.5518	22.4471	20.9916	22.4017	23.2339	NA	22.4685	22.5313	NA	22.7539	20.9054	NA	NA	NA	2			0.870088	0.0025872	80.534	60.327	80.534	0.92871	SKSIDLFSDVSEEGFSPRQVTAR________	1	18	609
tr|A0A1S4AV80|A0A1S4AV80_TOBAC	105	S	NA	NA	NA	NA	NA	NA	NA	NA	NA	NA	NA	NA	NA	NA	NA	NA	2			1	0.0247527	49.358	20.209	49.358	0.95085	DRFSFPPLLKAAARGSALRVGVDLHGLVCKL	1	19	617
tr|A0A1S4B0D1|A0A1S4B0D1_TOBAC	228	S	32.4557	NA	NA	26.0796	NA	25.1122	34.2134	NA	27.0764	26.1156	25.7511	32.6181	26.864	32.3921	32.4455	33.1144	2			0.629259	0.00081166	83.869	46.443	68.893	-3.036	PLPQGELRLNIENLASSLKFPLKKLFVVDGS	1	20	625
tr|A0A1S4B0D1|A0A1S4B0D1_TOBAC	229	S	32.4557	33.3737	NA	32.5122	NA	32.0733	34.2134	32.8083	32.4294	26.1156	25.7511	NA	33.0257	32.3921	32.4455	33.1144	2			0.754494	3.14793e-05	99.568	57.527	99.568	-2.4153	LPQGELRLNIENLASSLKFPLKKLFVVDGST	1	21	625
tr|A0A1S4B4P3|A0A1S4B4P3_TOBAC	163	S	NA	31.1261	29.9467	29.5099	29.5856	29.8351	31.5952	30.0131	30.7332	30.824	31.0928	31.0227	30.2972	30.6686	NA	30.9154	2			1	0.0217706	48.659	9.8767	40.377	-0.611	CCRHPWMRQALEERFSKWHDSGMASTMNNED	1	22	630
tr|A0A1S4BL86|A0A1S4BL86_TOBAC	8	S	NA	NA	NA	21.5638	NA	NA	23.6523	23.1637	NA	NA	22.7512	NA	NA	NA	21.4551	21.8527	2			0.836161	0.0137855	66.965	49.683	66.965	-0.51505	________MVLSKTASESDVSVHSTFASRYV	1	23	660
tr|A0A1S4BV58|A0A1S4BV58_TOBAC	302	S	23.4758	24.9503	NA	23.4202	NA	23.7081	NA	NA	24.3901	24.5888	NA	24.3662	24.185	24.8187	24.4345	24.6776	2			0.99189	0.0293794	42.209	20.163	42.209	-2.2483	TFTKQKLRGSANGKASGRIGKGGSVSGSVSD	2	24	681
tr|A0A1S4CET4|A0A1S4CET4_TOBAC	116	S	NA	NA	NA	NA	NA	NA	NA	NA	NA	NA	NA	NA	NA	NA	NA	NA	2			0.499877	0.0138221	44.616	15.64	44.616	-2.094	EWELQQVRNLGSLLESSSSINQLVFKRNTLT		25	727
tr|A0A1S4CET4|A0A1S4CET4_TOBAC	117	S	NA	NA	NA	NA	NA	NA	NA	NA	NA	NA	NA	NA	NA	NA	NA	NA	2			0.499871	0.0138221	44.616	15.64	44.616	-2.094	WELQQVRNLGSLLESSSSINQLVFKRNTLTV		26	727
tr|A0A1S4CET4|A0A1S4CET4_TOBAC	118	S	NA	NA	NA	NA	NA	NA	NA	NA	NA	NA	NA	NA	NA	NA	NA	NA	2			0.49987	0.0138221	44.616	15.64	44.616	-2.094	ELQQVRNLGSLLESSSSINQLVFKRNTLTVE		27	727
tr|A0A1S4CET4|A0A1S4CET4_TOBAC	119	S	NA	NA	NA	NA	NA	NA	NA	NA	NA	NA	NA	NA	NA	NA	NA	NA	2			0.49987	0.0138221	44.616	15.64	44.616	-2.094	LQQVRNLGSLLESSSSINQLVFKRNTLTVEC		28	727
tr|A0A1S4CZG5|A0A1S4CZG5_TOBAC	126	S	NA	27.9444	26.2258	NA	NA	26.5539	NA	NA	NA	26.9626	25.9689	25.953	NA	NA	26.1993	NA	3			0.525916	8.82001e-05	59.356	47.615	59.356	-2.3506	SDPVAKAARLVPILESYLEQRGVALPEGYLS	1	29	772
tr|A0A1S4D8J7|A0A1S4D8J7_TOBAC	65	S	29.7751	NA	NA	NA	NA	NA	NA	NA	NA	NA	NA	NA	NA	NA	NA	NA	2			1	0.0144807	55.549	6.199	55.549	1.3847	LSYLVSCCKINQLHASRIYPLKYDQNYLGGS	2	30	798
tr|A0A1S4D9E1|A0A1S4D9E1_TOBAC	66	S	NA	NA	NA	NA	NA	NA	21.0762	NA	NA	NA	20.5779	NA	NA	NA	NA	19.2913	4			0.992941	0.0146675	50.354	27.776	50.354	1.4359	VSLHLEVNRRSIRRASSESDVIRSAIEGPGV		31	803
tr|A0A1S4D9E1|A0A1S4D9E1_TOBAC	67	S	NA	NA	NA	NA	NA	NA	21.0762	NA	NA	NA	20.5779	NA	NA	NA	NA	19.2913	4			0.992941	0.0146675	50.354	27.776	50.354	1.4359	SLHLEVNRRSIRRASSESDVIRSAIEGPGVT		32	803
BAK1-mCherry;tr|A0A1S4D4Z4|A0A1S4D4Z4_TOBAC;tr|A0A1S3Z575|A0A1S3Z575_TOBAC;tr|A0A1S4DJY6|A0A1S4DJY6_TOBAC	449;293;452;452	T	NA	NA	NA	NA	NA	NA	NA	NA	NA	NA	NA	NA	NA	NA	NA	NA	2			0.744372	0.00552121	94.692	23.343	94.692	3.9821	DFGLAKLMDYKDTHVTTAVRGTIGHIAPEYL	1	33	0;233;431;816
BAK1-mCherry;tr|A0A1S4D4Z4|A0A1S4D4Z4_TOBAC;tr|A0A1S3Z575|A0A1S3Z575_TOBAC;tr|A0A1S4DJY6|A0A1S4DJY6_TOBAC	450;294;453;453	T	22.43	22.3537	23.383	21.2427	NA	NA	NA	NA	21.7044	23.7172	NA	24.164	NA	NA	NA	NA	2			0.806059	0.0132871	99.283	23.055	99.283	1.2251	FGLAKLMDYKDTHVTTAVRGTIGHIAPEYLS	1	34	0;233;431;816
PEPR1-kinasedead-GFP	983	T	NA	NA	NA	NA	NA	NA	NA	NA	NA	NA	NA	NA	NA	NA	NA	NA	3			0.180066	2.88686e-07	70.091	58.632	70.091	0.1624	PHIGDFGLARLLDDSTVSTATVTGTTGYIAP		35	28
PEPR1-kinasedead-GFP	986	T	27.7405	NA	26.9581	27.5551	NA	NA	NA	NA	NA	26.8777	NA	NA	NA	NA	NA	NA	2			0.976034	3.67182e-73	171.39	149.08	141.1	-0.040256	GDFGLARLLDDSTVSTATVTGTTGYIAPENA	1	36	28
PEPR1-kinasedead-GFP	988	T	NA	NA	NA	NA	NA	NA	NA	NA	NA	NA	NA	NA	NA	NA	NA	NA	3			0.37398	7.22744e-17	105.61	92.684	105.61	0.036231	FGLARLLDDSTVSTATVTGTTGYIAPENAFK		37	28
PEPR1-kinasedead-GFP	990	T	NA	NA	NA	NA	NA	NA	NA	NA	NA	NA	NA	NA	NA	NA	NA	NA	3			0.180066	2.88686e-07	70.091	58.632	70.091	0.1624	LARLLDDSTVSTATVTGTTGYIAPENAFKTV		38	28
tr|A5X6P9|A5X6P9_TOBAC	426	T	NA	NA	NA	NA	NA	NA	NA	NA	NA	NA	NA	NA	NA	NA	NA	NA	2			0.279124	0.0288234	58.699	27.102	49.3	1.1226	TRQCPGKELGVAEISTFLHYFVTKYKWEEVG		39	151
tr|A5X6P9|A5X6P9_TOBAC	433	T	NA	NA	NA	NA	NA	NA	NA	NA	NA	NA	NA	NA	NA	NA	NA	NA	2			0.265648	0.0288234	58.699	27.102	58.699	0.54968	ELGVAEISTFLHYFVTKYKWEEVGGDKLMKF		40	151
tr|A0A1S3XCA5|A0A1S3XCA5_TOBAC	145	T	21.415	23.5834	26.2405	NA	NA	20.2453	NA	24.1276	26.0237	24.796	20.0115	NA	24.507	24.4065	NA	NA	3			0.499921	0.0239446	45.433	12.208	45.433	-0.16071	IKTDWMMHEFRLPSITDSTAPKRFLDKHIPP	1	41	181
tr|A0A1S3XKN4|A0A1S3XKN4_TOBAC	214	T	NA	25.3148	21.0588	NA	NA	NA	NA	NA	NA	23.9562	NA	21.9821	24.7078	23.7771	24.2488	NA	2			1	0.0195707	55.567	15.566	43.512	2.864	TVAAKPRAAAAKPKATPVKAKAATKPKAKET	2	42	217
tr|A0A1S3XKN4|A0A1S3XKN4_TOBAC	222	T	NA	25.3148	21.0588	NA	NA	NA	NA	NA	NA	23.9562	NA	21.9821	24.7078	23.7771	24.2488	NA	2			1	0.0195707	55.567	15.566	43.512	2.864	AAAKPKATPVKAKAATKPKAKETKPAKVART	2	43	217
tr|A0A1S3XQT2|A0A1S3XQT2_TOBAC	13	T	25.4091	26.7445	24.8185	25.1001	24.5578	24.6375	27.1197	25.0004	24.3092	24.1733	NA	24.8736	24.2528	25.1983	24.6371	25.1842	2			0.811613	0.0311147	40.589	24.452	40.589	-2.7843	___MKNYKPAPPPSATQNPKSSIHVVHIGGI	1	44	241
tr|A0A1S3Y3S2|A0A1S3Y3S2_TOBAC	45	T	NA	NA	21.6406	NA	NA	NA	NA	22.5925	NA	NA	21.8132	21.7074	NA	NA	NA	NA	2			1	0.0233959	40.715	8.1915	40.715	-3.5032	ASNMKDGGKAILKGLTGYARPGELLAIMGPS		45	292
tr|A0A1S3YCE5|A0A1S3YCE5_TOBAC	523	T	24.6753	25.9631	24.8104	24.1612	24.6456	24.5358	NA	NA	NA	24.7658	NA	24.6481	24.9828	25.3951	NA	24.9213	2			1	0.0299703	47.288	14.682	43.628	2.7665	GRMGNKIPAPRFLKLTPVDAHMAGANNKFHG	1	46	326
tr|A0A1S3YKP3|A0A1S3YKP3_TOBAC	2	T	NA	NA	NA	NA	NA	NA	NA	NA	NA	21.4076	NA	NA	NA	NA	NA	NA	3			1	0.0214346	42.843	13.94	42.843	-2.3748	______________MTGLRDAWRRHKRNIKM		47	364
tr|A0A1S3Z289|A0A1S3Z289_TOBAC	371	T	23.7492	23.602	23.7132	23.1433	24.7585	24.2956	26.5598	25.0027	25.0088	22.2116	24.6917	25.6941	24.8409	24.7057	24.4246	25.6683	2			1	0.0180529	67.032	33.235	53.166	1.794	MQELMKENSINKEWVTIGGLTKIVISKLGSL	2	48	423
tr|A0A1S3Z289|A0A1S3Z289_TOBAC	376	T	23.7492	23.602	23.7132	23.1433	24.7585	24.2956	26.5598	25.0027	25.0088	22.2116	24.6917	25.6941	24.8409	24.7057	24.4246	25.6683	2			1	0.0180529	67.032	33.235	53.166	1.794	KENSINKEWVTIGGLTKIVISKLGSLHKGYL	2	49	423
tr|A0A1S3ZBR1|A0A1S3ZBR1_TOBAC	515	T	21.1783	20.7049	21.6835	19.6321	20.1706	21.8968	23.7344	22.5208	22.2984	22.0312	22.1812	22.5993	22.8979	22.6156	21.9522	22.2682	3			0.999089	0.0183893	49.715	33.337	49.715	-0.9706	WAKGLLPQSGVRAEYTVHRIRELAEGTCTRN	1	50	458
tr|A0A1S4A032|A0A1S4A032_TOBAC	325	T	NA	NA	NA	21.7474	NA	NA	NA	19.1064	NA	NA	21.8194	22.832	NA	NA	NA	NA	2			0.692595	0.0309234	40.002	25.315	40.002	3.553	SLSPRGPNFIEGISKTSYVRQPNDLKGSSVK		51	525
tr|A0A1S4AQ23|A0A1S4AQ23_TOBAC	100	T	NA	NA	NA	NA	NA	NA	NA	NA	NA	NA	NA	NA	27.8492	NA	NA	NA	2			0.999736	0.0251381	40.715	8.8722	40.715	1.7749	MYRSLGMVPHSLVHKTGRDASKTVARFSEAS	2	52	606
tr|A0A1S4CGG5|A0A1S4CGG5_TOBAC	443	T	NA	NA	NA	NA	NA	NA	NA	NA	NA	NA	20.3414	NA	NA	NA	NA	NA	1			0.999731	0.0243747	44.611	19.835	44.611	1.4759	QLDSLYFGCGTEDLKTLKFTYRDAADDEDEK		53	731
tr|A0A1S4D756|A0A1S4D756_TOBAC	468	T	NA	NA	NA	NA	NA	NA	NA	NA	NA	NA	NA	NA	NA	NA	NA	25.6819	3			0.845234	0.0240321	41.871	13.659	41.871	0.89673	NAKKLYKLFLNRNNMTWEEFASQVRTSQIGF	1	54	795
tr|A0A1S4D949|A0A1S4D949_TOBAC	277	T	NA	NA	NA	NA	NA	NA	NA	NA	22.4364	NA	NA	NA	22.0887	NA	NA	22.3808	3			0.99763	0.0346998	43.282	31.363	43.282	1.2692	KLETAYFMTRRRIVKTMDKPTSRRCQTSTEC		55	800
tr|A0A1S4AAX5|A0A1S4AAX5_TOBAC	477	Y	NA	24.7681	22.7047	22.7486	NA	22.3056	25.1204	23.2346	23.3605	23.0026	22.756	NA	22.6877	22.4206	22.8644	22.6984	2			1	0.0067536	49.12	29.014	49.12	3.24	NIVKKLHDLAVQKKGYVDLQEMAREESVSLC	1	56	560
tr|A0A1S4AIV9|A0A1S4AIV9_TOBAC	6	Y	27.202	27.9335	26.9936	NA	25.5202	25.7674	28.2538	26.8571	24.7159	27.5836	NA	NA	24.9046	26.8802	26.3676	26.9366	2			0.733613	0.00862964	53.252	17.515	53.252	-0.42183	__________MIWKKYVDFTFLSTDSLLKCS	1	57	589

### Sheet: 2C
SDataset 2C. Protein level of PEPR1 and BAK1
T: Leading proteins	log2 intensity																Student t-test						Only identified by site	Reverse	Potential contaminant	Peptides	Razor + unique peptides	Unique peptides	Sequence coverage [%]	Unique + razor sequence coverage [%]	Unique sequence coverage [%]	Mol. weight [kDa]	Sequence length	Sequence lengths	Q-value	Score	Intensity	MS/MS count	id
	Group 1				Group 2				Group 3				Group 4				Group 1 vs Group 2	Group 1 vs Group 3	Group 1 vs Group 4	Group 2 vs Group 3	Group 2 vs Group 4	Group 3 vs Group 4
	w/o BAK1 water-1	w/o BAK1 water-2	w/o BAK1 water-3	w/o BAK1 water-4	w/o BAK1 Pep1-1	w/o BAK1 Pep1-2	w/o BAK1 Pep1-3	w/o BAK1 Pep1-4	w/ BAK1 water-1	w/ BAK1 water-2	w/ BAK1 water-3	w/ BAK1 water-4	w/ BAK1 Pep1-1	w/ BAK1 Pep1-2	w/ BAK1 Pep1-3	w/ BAK1 Pep1-4
PEPR1-kinasedead-GFP	30.6096	30.6837	30.6789	30.7855	32.1323	31.6943	31.5232	31.7196	30.8117	31.5972	31.0688	31.4093	32.1047	32.2875	31.6045	31.9448	0.00232883	0.0529214	0.00202323	0.0494608	0.305051	0.0160403				65	65	65	53.9	53.9	53.9	150.86	1371	1371;249	0	323.31	1072300000000	3629	28
BAK1-mCherry;tr|A0A1S3X1P1|A0A1S3X1P1_TOBAC;tr|A0A1S3YU64|A0A1S3YU64_TOBAC;tr|A0A1S3Z0E2|A0A1S3Z0E2_TOBAC;tr|A0A1S3YTI6|A0A1S3YTI6_TOBAC;tr|A0A1S3YTN9|A0A1S3YTN9_TOBAC;tr|A0A1S3XIY9|A0A1S3XIY9_TOBAC;tr|A0A1S4CJ91|A0A1S4CJ91_TOBAC;tr|A0A1S3ZQ35|A0A1S3ZQ35_TOBAC	NA	16.905	NA	NA	26.6999	26.088	26.955	26.5055	15.9578	18.9849	17.1151	17.1101	29.3452	28.9779	28.4388	28.7399	NA	NA	NA	0.000317573	0.000125979	0.000135728				27	27	14	38.2	38.2	20.6	96.733	866	866;627;628;601;622;625;625;626;626	0	323.31	22958000000	298	0

### Sheet: 2D
SDataset 2D. List of MaxQuant search parameters
Parameter	Value
Version	2.1.4.0
User name	vsc45000
Machine name	node3505
Date of writing	45779
Include contaminants	TRUE
PSM FDR	0.01
PSM FDR Crosslink	0.01
Protein FDR	0.01
Site FDR	0.01
Use Normalized Ratios For Occupancy	TRUE
Min. peptide Length	7
Min. score for unmodified peptides	0
Min. score for modified peptides	40
Min. delta score for unmodified peptides	0
Min. delta score for modified peptides	6
Min. unique peptides	0
Min. razor peptides	1
Min. peptides	1
Use only unmodified peptides and	TRUE
Modifications included in protein quantification	Oxidation (M);Acetyl (Protein N-term);Phospho (STY)
Peptides used for protein quantification	Razor
Discard unmodified counterpart peptides	TRUE
Label min. ratio count	2
Use delta score	FALSE
iBAQ	FALSE
iBAQ log fit	FALSE
Match between runs	TRUE
Matching time window [min]	0.4
Match ion mobility window [indices]	0.05
Alignment time window [min]	20
Alignment ion mobility window [indices]	1
Find dependent peptides	FALSE
Fasta file	/scratch/gent/vo/001/gvo00151/vsc45000/MaxQuant/PSB-932/4097_Nicotiana tabacum_tobacco_uniport-isoforms-UP000084051.fas;/scratch/gent/vo/001/gvo00151/vsc45000/MaxQuant/PSB-932/PEPR1-KD-GFP_BAK1-mCherry.fasta
Decoy mode	revert
Include contaminants	TRUE
Advanced ratios	TRUE
Fixed andromeda index folder
Combined folder location
Second peptides	TRUE
Stabilize large LFQ ratios	TRUE
Separate LFQ in parameter groups	FALSE
Require MS/MS for LFQ comparisons	TRUE
Calculate peak properties	FALSE
Main search max. combinations	200
Advanced site intensities	TRUE
Write msScans table	FALSE
Write msmsScans table	TRUE
Write ms3Scans table	TRUE
Write allPeptides table	TRUE
Write mzRange table	TRUE
Write DIA fragments table	FALSE
Write DIA fragments quant table	FALSE
Write pasefMsmsScans table	TRUE
Write accumulatedMsmsScans table	TRUE
Max. peptide mass [Da]	4600
Min. peptide length for unspecific search	8
Max. peptide length for unspecific search	25
Razor protein FDR	TRUE
Disable MD5	FALSE
Max mods in site table	3
Match unidentified features	FALSE
Epsilon score for mutations
Evaluate variant peptides separately	TRUE
Variation mode	None
MS/MS tol. (FTMS)	20 ppm
Top MS/MS peaks per Da interval. (FTMS)	12
Da interval. (FTMS)	100
MS/MS deisotoping (FTMS)	TRUE
MS/MS deisotoping tolerance (FTMS)	7
MS/MS deisotoping tolerance unit (FTMS)	ppm
MS/MS higher charges (FTMS)	TRUE
MS/MS water loss (FTMS)	TRUE
MS/MS water loss (FTMS for cross link)	FALSE
MS/MS ammonia loss (FTMS)	TRUE
MS/MS ammonia loss (FTMS for cross link)	FALSE
MS/MS dependent losses (FTMS)	TRUE
MS/MS recalibration (FTMS)	FALSE
MS/MS tol. (ITMS)	0.5 Da
Top MS/MS peaks per Da interval. (ITMS)	8
Da interval. (ITMS)	100
MS/MS deisotoping (ITMS)	FALSE
MS/MS deisotoping tolerance (ITMS)	0.15
MS/MS deisotoping tolerance unit (ITMS)	Da
MS/MS higher charges (ITMS)	TRUE
MS/MS water loss (ITMS)	TRUE
MS/MS water loss (ITMS for cross link)	FALSE
MS/MS ammonia loss (ITMS)	TRUE
MS/MS ammonia loss (ITMS for cross link)	FALSE
MS/MS dependent losses (ITMS)	TRUE
MS/MS recalibration (ITMS)	FALSE
MS/MS tol. (TOF)	25 ppm
Top MS/MS peaks per Da interval. (TOF)	16
Da interval. (TOF)	100
MS/MS deisotoping (TOF)	TRUE
MS/MS deisotoping tolerance (TOF)	0.01
MS/MS deisotoping tolerance unit (TOF)	Da
MS/MS higher charges (TOF)	TRUE
MS/MS water loss (TOF)	TRUE
MS/MS water loss (TOF for cross link)	FALSE
MS/MS ammonia loss (TOF)	TRUE
MS/MS ammonia loss (TOF for cross link)	FALSE
MS/MS dependent losses (TOF)	TRUE
MS/MS recalibration (TOF)	FALSE
MS/MS tol. (Unknown)	20 ppm
Top MS/MS peaks per Da interval. (Unknown)	12
Da interval. (Unknown)	100
MS/MS deisotoping (Unknown)	TRUE
MS/MS deisotoping tolerance (Unknown)	7
MS/MS deisotoping tolerance unit (Unknown)	ppm
MS/MS higher charges (Unknown)	TRUE
MS/MS water loss (Unknown)	TRUE
MS/MS water loss (Unknown for cross link)	FALSE
MS/MS ammonia loss (Unknown)	TRUE
MS/MS ammonia loss (Unknown for cross link)	FALSE
MS/MS dependent losses (Unknown)	TRUE
MS/MS recalibration (Unknown)	FALSE
Site tables	Oxidation (M)Sites.txt;Phospho (STY)Sites.txt

### Sheet: 2E
SDataset 2E. List of PEPR1 in vivo-identified phosphorylation sites using the Plant PTM Viewer
TAIR_AGI	Protein	Peptide	PTM	ModifiedAA	ModifiedPosition	PeptideUniqueToGene	ExperimentDesc	ExpID	PubmedID	ScoreType	IdentScore	LocProb	Log2FChange	PQ-val	QuantSig	PEP	MassErrorPPM
AT1G73080	PEPR1	ASLGSGKVYAVK	ph	S	848	TRUE	Tissue atlas Arabidopsis - ProteomicsDB	114	32188942	MaxQuant score	200.97	1				2.09159e-25
AT1G73080	PEPR1	ASLGSGK	ph	S	848	TRUE	Plasmembrane Ph Immune Responses	25	17651370
AT1G73080	PEPR1	LVFASHIR	ph	S	861	TRUE	Tissue atlas Arabidopsis - ProteomicsDB	114	32188942	MaxQuant score	103.7	1				0.00450949
AT1G73080	PEPR1	SCSSDSVR	ph	S	1118	TRUE	atm and atr DNA damage response	88	25561503	MASCOT Score	39	0.996					-0.53
AT1G73080	PEPR1	SCSSDSVR	ph	S	1121	TRUE	atm and atr DNA damage response	88	25561503	MASCOT Score	39	0.997					-0.53
AT1G17750	PEPR2	IQSLTQMLVYNNTLTGELPVEVTQLK	ph	S	365	TRUE	PAMP-triggered phosphorylation	48	24601666	MASCOT Score	21.14
AT1G17750	PEPR2	IQSLTQMLVYNNTLTGELPVEVTQLK	ph	Y	372	TRUE	PAMP-triggered phosphorylation	48	24601666	MASCOT Score	21.14
AT1G17750	PEPR2	IQSLTQMLVYNNTLTGELPVEVTQLK	ph	T	375	TRUE	PAMP-triggered phosphorylation	48	24601666	MASCOT Score	21.14
AT1G17750	PEPR2	IQSLTQMLVYNNTLTGELPVEVTQLK	ph	T	377	TRUE	PAMP-triggered phosphorylation	48	24601666	MASCOT Score	21.14
AT1G17750	PEPR2	IQSLTQMLVYNNTLTGELPVEVTQLK	ph	T	385	TRUE	PAMP-triggered phosphorylation	48	24601666	MASCOT Score	21.14
Note:											Green=high score
Retrieved with Plant PTM Viewer 2.0											Orange=medium
https://www.psb.ugent.be/webtools/ptm-viewer/index.php											Red=low score
